# Large-scale analysis of the integration of enhancer-enhancer signals by promoters

**DOI:** 10.1101/2023.08.11.552995

**Authors:** Miguel Martinez-Ara, Federico Comoglio, Bas van Steensel

**Affiliations:** Division of Gene Regulation, Netherlands Cancer Institute, Amsterdam, the Netherlands; Oncode Institute, the Netherlands; Division of Molecular Genetics, Netherlands Cancer Institute, Amsterdam, the Netherlands; Present address: enGene Statistics GmbH, Basel, Switzerland

**Keywords:** Gene regulation, enhancers, promoters, combinatorial logic, massively parallel reporter assay, additivity, synergy, non-linear

## Abstract

Genes are often regulated by multiple enhancers. It is poorly understood how the individual enhancer activities are combined to control promoter activity. Anecdotal evidence has shown that enhancers can combine sub-additively, additively, synergistically, or redundantly. However, it is not clear which of these modes are more frequent in mammalian genomes. Here, we systematically tested how pairs of enhancers activate promoters using a three-way combinatorial reporter assay in mouse cells. By assaying about 69,000 enhancer-enhancer-promoter combinations we found that enhancer pairs generally combine near-additively. This behaviour was conserved across seven developmental promoters tested. Surprisingly, these promoters scale the enhancer signals in a non-linear manner that depends on promoter strength. A housekeeping promoter showed an overall different response to enhancer pairs, and a smaller dynamic range. Thus, our data indicate that enhancers mostly act additively, but promoters transform their collective effect non-linearly.
