## Supplemental Table S4 for "Large-scale analysis of the integration of enhancer-enhancer signals by promoters"

Name	Sequence
E46_Klf2_0_fwd	TCTGGTTAAATGTGCTAATGCCTTCAG
E57_Klf2_0_fwd	CTCTCCAAATGTGACATCTCTCCTCAG
E58_Klf2_0_fwd	CAGGGCCATAGGTTCAGACAAAG
E61_Klf2_0_fwd	ATGGGAAGCTTTGTGCATAGTATAAGC
E76_Pou5f1_0_fwd	TTTATGCCAGGTACAGGAGAGAAGATG
E77_Pou5f1_0_fwd	CATGGAGGGATGTTACTTATTGGCTTG
E78_Pou5f1_0_fwd	AAATGCCTTACAGCTGGATCTCATG
E79_Pou5f1_0_fwd	CTAGCAAATAACCTTGGGCCTACTAAG
E80_Pou5f1_0_fwd	TATATGTGTGTCCATGTAACTGCAGATG
E81_Pou5f1_0_fwd	ATTGAATACAGACAGGACTGCTGGG
E82_Pou5f1_0_fwd	GTGTAGGAGCAGACAGACAAACAC
E83_Pou5f1_0_fwd	ATTCAAGGGTTGAGTACTTGTTTAGGG
E84_Pou5f1_0_fwd	GATTAGACGCTTGTAGCTTGAACTGTC
E85_Lefty1_0_fwd	CACTCAGAACATTCGCAGCATAGAAG
E86_Lefty1_0_fwd	GCTATGACCTTTGAGTGTCTGTGTATC
E87_Lefty1_0_fwd	AAACACACATATGCAGTAGACACACAG
E93_Lefty1_0_fwd	AATTGCTCAAACTAGGGTTGTGTGG
E94_Lefty1_0_fwd	TTTCTTACTTAGCCCTCATTTCCCTCG
E95_Lefty1_0_fwd	GCACTGCCCTTATCGATTCTAGGTATAG
E96_Lefty1_0_fwd	CTCTCTAGCAGAAGGAAGGAAGTCC
E36_Fgf5_0_fwd	TTTCTGGACCACCACGTTAATCACTC
E37_Fgf5_0_fwd	CTCTCTAGTCATTTCTCCACACAAAGC
E38_Fgf5_0_fwd	TTATCCTTCCATCCTTGCTTCTCTCTC
E39_Fgf5_0_fwd	GTGGGAATAGGTGGGAGGGAATAG
E40_Fgf5_0_fwd	CAGAGTTCCACAAAGTCCAGTAATTG
E64_Nanog_0_fwd	CTCAGCACCCTCACCTCTCTC
E65_Nanog_0_fwd	TGGCGACAGTAAACATAATTAGCTGAC
E71_Nanog_0_fwd	GGGCAGGAAATGTAGTTTCTTTGGTAG
E73_Nanog_0_fwd	AATTGTTAACCTGCTGGAATTTCCTTC
E74_Nanog_0_fwd	CCCTGTACCAAACCTTTGTAGAACTTG
E88_Nanog_0_fwd	CAGTCAGCTTTACATATACTACGCGTG
E89_Nanog_0_fwd	GGGCACAGACATTAAAGGCTCTG
E90_Nanog_0_fwd	CAGTTCCTAGGAAGTGTGTATCCACG
E178_Sox2_0_fwd	ATTCCTTTCCCTCATACTCCTCAGTAC
E179_Sox2_0_fwd	AGGTGACCTTGAAATGACCCTCTTATC
E180_Sox2_0_fwd	TTTAAGTTTGCCTTGTGAGCTCAGG
E181_Sox2_0_fwd	TATCTTTGGTGTTTCTGTCTTTCTGCC
E182_Sox2_0_fwd	CTGCATTCTCAGACAACTCTCAGTG
E183_Sox2_0_fwd	CCTGAGTGCTATAAAGGTGGGACATAC
E203_Tbx3_0_fwd	GGATGGCTCAAGAAGGAAGAGTTCTATC
E205_Tbx3_0_fwd	ATCACTCTTACCTTATCCACCAGTCTC
E206_Tbx3_0_fwd	CCAGATCTGTCACTCATTAAATGACCC
E207_Tbx3_0_fwd	ATCCAATAGAGAGATGCTAGGGAAAGC
E208_Tbx3_0_fwd	CAGGGTGTAGCATCTATCTTACTGAGC
E209_Tbx3_0_fwd	CTCTGAACCCAGTAGGAAACCTCTC
E108_Otx2_0_fwd	GCTAGGATAATGCGCAAATTCATGAAG
E109_Otx2_0_fwd	TTTACAAACGCCAGTTCAAGTCACATG
E110_Otx2_0_fwd	GTCAAGGACCAATCGTTAAGCACTTTC
E111_Otx2_0_fwd	AGAACTTGCTTCTGACCCTCTGG
E112_Otx2_0_fwd	CCAAATCCAGCAAAGCCAGTCAGTC
E114_Otx2_0_fwd	TCTCCACAGCGAGCTTAGATAATAAAC
E115_Otx2_0_fwd	CTGAACCACACTAGCCACAGTC
E156_Nodal_0_fwd	AGTCATTCTTATTAATCACTTACTGGGTC
E157_Nodal_0_fwd	CTTGGAAAGCACACAAGTTTGGC
E158_Nodal_0_fwd	ATAACAATCTCCCTGTTTCAGCCTCTG
E159_Nodal_0_fwd	TCCTTGTTCCCTACACTATAAGCATCC
E160_Nodal_0_fwd	TTTACTTAGCACGCAGGAGACCG
E161_Nodal_0_fwd	CAGTTCCTACAGGATCACGCAG
E162_Nodal_0_fwd	CTTCTCAGGTCACGTTTGCCTC
E46_Klf2_0_rev	TAGAGAGATGCATCGGTAGATAAGCTC
E57_Klf2_0_rev	TTTCCAGCTTCAGTCCTGCCC
E58_Klf2_0_rev	AAGGATGTTTCAAACTAAGCCTGACAG
E61_Klf2_0_rev	CTGTCTTTGTCATGTCAACTGCACTAG
E76_Pou5f1_0_rev	TAGATGTACCATCAATCTGCCTCTGAG
E77_Pou5f1_0_rev	TATGACAGAAATAAGCTTTGCGGTCTG
E78_Pou5f1_0_rev	CTCAGTTCTCAGCACCTGAATGATG
E79_Pou5f1_0_rev	AAAGAAGAAGAAGAAGAGGGAGAGGAC
E80_Pou5f1_0_rev	AAATTCGTTAACTTGCCACAAACCAC
E81_Pou5f1_0_rev	ATGAATCTTCCGTTTCCTCCACTCTG
E82_Pou5f1_0_rev	GCTCTAACCCTAAACAAGTACTCAACC
E83_Pou5f1_0_rev	CAGAGAAGTGCTGGCTCTGC
E84_Pou5f1_0_rev	GGAGAGAGCCTGATTGATTAGCAAATG
E85_Lefty1_0_rev	GTCAATCTCCCAGAGTCGATCTTCC
E86_Lefty1_0_rev	TAACCGCTGAGCCATCTCTCTAG
E87_Lefty1_0_rev	TAAATATGCAAGAGTTCACCACCCTTG
E93_Lefty1_0_rev	CTAGTCAGTGTTCTCCTGCCCTC
E94_Lefty1_0_rev	CGTACTGAATCTGGGACTTGGTTACAC
E95_Lefty1_0_rev	TGTGTGAGCTCCAGGTTCCC
E96_Lefty1_0_rev	ATCACTTAGGGCTTTCCAGAGAGAG
E36_Fgf5_0_rev	CTGTGCTTGAATTTCCAAACCCTCC
E37_Fgf5_0_rev	ATGTGAATTCCCAGAGTTAAGAAGTCG
E38_Fgf5_0_rev	AGACACACATGCACATACACATGAAG
E39_Fgf5_0_rev	CTTCTCTGACACCATTTCAGCTACAAC
E40_Fgf5_0_rev	ATTGATCATGGTGTCTGTTCACAGTAG
E64_Nanog_0_rev	CTTGTTTCTAGCGAGTGGATTGTCTC
E65_Nanog_0_rev	CAAAGAGTCCAGAAGAAAGGCTAAAGG
E71_Nanog_0_rev	CTCTCCATTCAACTCTTCCTCCTTCTC
E73_Nanog_0_rev	GTCAAAGGAGTCTGCTTAGGAGAC
E74_Nanog_0_rev	GGATACAAAGCCCAGCAAACTACC
E88_Nanog_0_rev	GTCCCTTAACCCTCCTCACCAG
E89_Nanog_0_rev	CTTGAACCTACAGCTTTGAACACTCC
E90_Nanog_0_rev	CATTGAAGGGAGAACAATCAAGGGTTG
E178_Sox2_0_rev	AGATTTCTGAGTTTGAGGCCAGC
E179_Sox2_0_rev	AACAGATAAGCAACCACAGAGAGGAG
E180_Sox2_0_rev	CGGTATTAAAGTCTCCTTCACAAGACC
E181_Sox2_0_rev	GAAAGCTGGGTGTGGTGGTATG
E182_Sox2_0_rev	ACATGGTGCACAGACATACAAACAG
E183_Sox2_0_rev	CTCTCCTCCAGCTCCTTCCTCTAG
E203_Tbx3_0_rev	AATGGGTCACTGGGTCGGTG
E205_Tbx3_0_rev	CCAGAATTGAGATCTAACTGCTTCCAC
E206_Tbx3_0_rev	CCTGCCAGTTGTGTGTAAATAATAGGG
E207_Tbx3_0_rev	TGGTCAATCTCGTTTCCAGGTTTAAAC
E208_Tbx3_0_rev	CTTGCTCAACTCCAGACCAAATTCTC
E209_Tbx3_0_rev	TGTTACTTATTAAGATAGCAAGCGCCC
E108_Otx2_0_rev	AAATGTGTTGATAGAGGAGCGGATTAC
E109_Otx2_0_rev	CATCTGCATACTTAAATCTGCGTCCAG
E110_Otx2_0_rev	AGAAGCAAGTTCTGGGATGGAGG
E111_Otx2_0_rev	CTAGTCAAATTGAGAAAGCCGACTTGG
E112_Otx2_0_rev	CATCCTAGCCGTGCCTGCAAATC
E114_Otx2_0_rev	AATTGACCGTTAGATATAAGGCTGTGC
E115_Otx2_0_rev	AACAAAGATAATAAGGTGGACGCTTCC
E156_Nodal_0_rev	GAGTGAAATTCTCCCAAATGACAACAC
E157_Nodal_0_rev	CTTTCAGCTCTTTGACTCTAAAGCCC
E158_Nodal_0_rev	CAATAGTCTCAGCGGCTACTTAGAAGG
E159_Nodal_0_rev	TTGAACCAGCGGTCTCCTGC
E160_Nodal_0_rev	CACAAGTTGCGGGATGAGCAG
E161_Nodal_0_rev	TTTCACGCTGCATAAATGATTGAGTTC
E162_Nodal_0_rev	CGATAGGCATTGTACTGCTTGGG
P7_Ap1m1_Split_Fw	aggctcgtcctgaatgatgatgtttAAAGGCTCAACTCCAAATCGGTTC
P7_Ap1m1_Split_Rv	ctcgatcttcatggcgggcatgtttCTTTGGAAGGTCTCGGCAGTAG
P2_Klf2_Split_Fw	aggctcgtcctgaatgatgatgtttGATACCGGGAAAGCCTCGTCAC
P2_Klf2_Split_Rv	ctcgatcttcatggcgggcatgtttCGGCAAGATAGGCTCGCTGAG
P1_Sox2_Split_Fw	aggctcgtcctgaatgatgatgtttGGATGGTTGTCTATTAACTTGTTCAAAAAAGTATCAG
P1_Sox2_Split_Rv	ctcgatcttcatggcgggcatgtttGCGGGCGCTGGGCGG
P6_Nanog_Split_Fw	aggctcgtcctgaatgatgatgtttAAAGGAAAGCCGTGTATAAACAGAGAC
P6_Nanog_Split_Rv	ctcgatcttcatggcgggcatgtttCTCAAGCCTCCTACCCTACCC
P5_lefty1_Split_Fw	aggctcgtcctgaatgatgatgtttTGGACAAGACTACAGGTGCA
P5_lefty1_Split_Rv	ctcgatcttcatggcgggcatgtttTTATAGCTGGTCCTGGGGTG
P4_Fgf5_Split_Fw	aggctcgtcctgaatgatgatgtttGAGTGAGTTGGCTGGGACA
P4_Fgf5_Split_Rv	ctcgatcttcatggcgggcatgtttGCTGGCACCGGGATATTTAT
P8_Tbx3_Split_Fw	aggctcgtcctgaatgatgatgtttTGAGGCCTTTCAGACGTAGG
P8_Tbx3_Split_Rv	ctcgatcttcatggcgggcatgtttAGAGAAAGAGAGCGAGCGAG
P3_Otx2_Split_Fw	aggctcgtcctgaatgatgatgtttAAATCTCTGCCAGGGAAAGG
P3_Otx2_Split_Rv	ctcgatcttcatggcgggcatgtttCCCAGCAGCTCCAAAACTAG
JvA304_GSP	TACAGAGCTGACGTATCAGTACGGCCGCATTACCCTGTTATCCCTAACACTC
285JvA_based_MMA274	CAAGCAGAAGACGGCATACGAGATGCGCGATGTTGTGACTGGAGTTCAGACGTGTGCTCTTCCGATCTCGTGGAGGAGCTGCACAGCAACAC
305JvA_adapter	TACAGAGCTGACGTATCAGTACG
437JvA_based_MMA222	AATGATACGGCGACCACCGAGATCTACACGTCCACTTGTACACTCTTTCCCTACACGACGCTCTTCCGATCT
MMA228	CAAGCAGAAGACGGCATACGAGATGCGCGATGTTGTGACTGGAGTTCAGACGTGTGCTCTTCCGATCTGGTGATGCGGCACTCGATCTTCATGGC
275JvA	(N:25252525)ttggttGGgctagc(N)(N)(N)(N)(N)(N)(N)(N)(N)(N)(N)(N)(N)(N)(N)(N)(N)(N)(N)(N)AGATCGGAAGAGCGTCGTGTAGGGAAAGAGTGT
465JvA	AAGCAATCTCTATACGGAGTTCAGTAGGTTAACCAGATCCCTTCCGGAATTCCAAGGTTG
274JvA	Agatcggaagagcgtcgtgtagggaaagagtgttagggataacagggtaatgcggcc
Gctggccgcaataaaatatctttattttcattacatctgtgtgttggttttttgtgtgaggatctgtg
actggagttcagacgtgtgctcttccgatctccagtgatgtgatggttggccaaccttggaattccgg
